# Bacterial microbiota of *Ostreobium*, the coral-isolated chlorophyte ectosymbiont, at contrasted salinities

**DOI:** 10.1101/2023.01.31.526156

**Authors:** A. Massé, J. Detang, C. Duval, S. Duperron, A.C. Woo, I. Domart-Coulon

**Affiliations:** Molécules de Communication et Adaptation des Microorganismes (MCAM), Muséum national d’Histoire naturelle (MNHN), CNRS (UMR7245); CP54, 63 Rue Buffon, 75005, Paris, France; Pôle Analyse de Données UAR 2700 2AD, Muséum national d’Histoire naturelle (MNHN); 43 Rue Cuvier, 75005, Paris, France

**Keywords:** Ulvophyceae, bacterial communities, microbiota, salinity, 16S rDNA metabarcoding, CARD-FISH

## Abstract

Microscopic filaments of the siphonous green algae *Ostreobium* (Ulvophyceae, Bryopsidales) colonize and dissolve the calcium carbonate skeletons of coral colonies, in shallow-water reef environments of contrasted salinities. Their bacterial composition and plasticity in response to salinity remain unknown. Here, we analyzed the bacteria associated with coral-isolated *Ostreobium* strains from two distinct *rbc*L lineages, representative of IndoPacific environmental phylotypes, that had been pre-acclimatized (>9months) to three ecologically-relevant reef salinities: 32.9, 35.1 and 40.2 psu. Bacterial phylotypes were visualized at filament scale by CARD-FISH in algal tissue sections, localized to the surface, within filaments or in the algal mucilage. *Ostreobium*-associated communities, characterized by bacterial 16S rRNA metabarcoding of cultured thalli and corresponding supernatants, were structured by host genotype more than salinity and partly overlapped with those of environmental (*Ostreobium*-colonized) coral skeletons. Alphaproteobacteria dominated the thalli communities, enriched in Kiloniellaceae or Rhodospirillaceae depending on algal genotype. A small core microbiota composed of 7 ASVs (∼1.5% of thalli ASVs, 19%-36% cumulated proportions), shared by multiple cultures of both *Ostreobium* genotypes and persistent across 3 salinities, included putative intracellular Amoebophilus and Rickettsiales bacteria. This novel knowledge on the taxonomic diversity of *Ostreobium* bacterial associates paves the way to functional interaction studies within the coral holobiont.
