## Supplementary Table 2 for "Bacterial microbiota of *Ostreobium*, the coral-isolated chlorophyte ectosymbiont, at contrasted salinities"

### Sheet: Feuil1
Supplementary Table 2: Ostreobium phylotypes detected in coral skeletons of living colonies of Pocillopora sp. from Guam (Pacific) and Eilat (Red Sea).
Two plastidic molecular markers were metabarcoded via Illumina MiSeq sequencing: rbcL with primers rbcL250F (Massé et al., 2020)/rbcL1391R (Verbruggen et al., 2009) and tufA with either the primers Oq-tuf (Marcelino and Verbruggen, 2016)/tufAR (Famà et al., 2002) or tubryoF/tubryoR (Sauvage et al., 2016). Affiliation to 'Ostreobium' families (sensu Sauvage et al., 2016) was based on tufA sequence…
Site	Salinity (psu)	Pocillopora sp. colony	Molecular marker	Primer pairs	Number of ASVs affiliated to Ostreobineae suborder	Ostreobium family (number of AVSs)	ASV ID
Guam (Pacific)	34.4	M152CO1	rbcL	rbcL250F/rbcL1391R	10	NA	NA
			tufA	Oq-tuf/tufAR	3	Odoceae (3)	ASV_215; ASV_226; ASV_419
			tufA	tubryoF/tubryoR	16	Odoceae (16)	ASV_24; ASV_28; ASV_32; ASV_55; ASV_90; ASV_116; ASV_163; ASV_218; ASV_232; ASV_266; ASV_272; ASV_308; ASV_335; ASV_349; ASV_360; ASV_438
Guam (Pacific)	34.4	M152CO2	rbcL	rbcL250F/rbcL1391R	9	NA	NA
			tufA	Oq-tuf/tufAR	0	/	/
			tufA	tubryoF/tubryoR	19	Odoceae (19)	ASV_16; ASV_25; ASV_30; ASV_32; ASV_54 ASV_75; ASV_88; ASV_106; ASV_117; ASV_134 ASV_171; ASV_176; ASV_267; ASV_322; ASV_350; ASV_381; ASV_398; ASV_414; ASV_429
Guam (Pacific)	34.4	M152CO5	rbcL	rbcL250F/rbcL1391R	2	NA	NA
			tufA	Oq-tuf/tufAR	0	/	/
			tufA	tubryoF/tubryoR	10	Odoceae (10)	ASV_16; ASV_138; ASV_141; ASV_171; ASV_195; ASV_268; ASV_273; ASV_276; ASV_315; ASV_415
Guam (Pacific)	34.4	M152CO6	rbcL	rbcL250F/rbcL1391R	3	NA	NA
			tufA	Oq-tuf/tufAR	1	Odoceae (1)	ASV_1115
			tufA	tubryoF/tubryoR	2	Odoceae (2)	ASV_32; ASV_457
Eilat (Red Sea)	~40.6	P1	rbcL	rbcL250F/rbcL1391R	NA	NA	NA
			tufA	Oq-tuf/tufAR	1	unclassified Ostreobiaceae (1)	ASV_2126
			tufA	tubryoF/tubryoR	0	/	/
Eilat (Red Sea)	~40.6	P2	rbcL	rbcL250F/rbcL1391R	NA	NA	NA
			tufA	Oq-tuf/tufAR	0	/	/
			tufA	tubryoF/tubryoR	29	Maedaceae (11) Odoceae (14) unclassified Ostreobiaceae (4)	ASV_1 ; ASV_9 ; ASV_39; ASV_48b; ASV_51; ASV_57 ; ASV_63; ASV_83; ASV_86 ; ASV_87; ASV_98; ASV_102; ASV_126; ASV_162; ASV_174; ASV_175; ASV_184; ASV_187; ASV_239; ASV_251b; ASV_314; ASV_321; ASV_357; ASV_396 ; ASV_405; ASV_406; ASV_407; ASV_413; ASV_436
Eilat (Red Sea)	~40.6	P3	rbcL	rbcL250F/rbcL1391R	NA	NA	NA
			tufA	Oq-tuf/tufAR	0	/	/
			tufA	tubryoF/tubryoR	0	/	/
Eilat (Red Sea)	~40.6	P4	rbcL	rbcL250F/rbcL1391R	NA	NA	NA
			tufA	Oq-tuf/tufAR	4	Odoceae (4)	ASV_2051; ASV_2122; ASV_2168; ASV_2330
			tufA	tubryoF/tubryoR	17	Odoceae (17)	ASV_20; ASV_22; ASV_23; ASV_27; ASV_31; ASV_35; ASV_47; ASV_48a; ASV_58; ASV_64; ASV_115; ASV_149; ASV_156; ASV_160; ASV236; ASV_251a; ASV_658
