## Supplementary Table 3 for "Bacterial microbiota of *Ostreobium*, the coral-isolated chlorophyte ectosymbiont, at contrasted salinities"

### Sheet: Feuil1
Supplementary Table 3: Raw data of bacterial ASV’s richness, Shannon and Pielou's evenness in cultured Ostreobium thalli and supernatants, and environmental Pocillopora coral skeletons (based on Illumina sequencing of the V5-V7 region of 16S rDNA). Alpha diversity indices were calculated using the unrarefied ASV dataset. Site: geographical origin of sample (ATPD: aquarium-grown colonies of Pocill…
Sample	Strain	Subculture	Pocillopora colony	Site	Salinity (psu)	16S rDNA sequences	ASV richness (S)	Shannon Index (H)	Pielou's evenness Index (J)
Ostreobium algal thalli	010	F1A	Pocillopora acuta Pd2	ATPD	32.9	4013	59	3.12	0.76
		F1B				4266	64	3.24	0.78
		F2				2514	48	3.00	0.77
		F3				2625	49	3.24	0.83
		F1A			35.1	2545	39	2.81	0.77
		F1B				4053	45	2.25	0.59
		F2				2283	32	2.80	0.81
		F3				1080	24	2.52	0.79
		F1A			40.2	5143	64	3.24	0.78
		F1B				3815	42	2.95	0.79
		F2				11703	78	2.82	0.65
		F3				3150	41	2.99	0.81
Ostreobium algal thalli	06	D1	Pocillopora acuta Pd2	ATPD	32.9	17251	51	1.28	0.32
		D2				14564	43	1.40	0.37
		E1				4183	37	2.28	0.63
		E2				2874	35	1.98	0.56
		D1			35.1	8004	57	2.28	0.56
		D2				14529	53	1.87	0.47
		E1				11101	45	2.21	0.58
		E2				23683	74	1.85	0.43
		D1			40.2	7183	91	3.00	0.67
		D2				6805	57	2.49	0.62
		E1				9149	51	2.65	0.67
		E2				18723	58	1.79	0.44
Ostreobium culture supernatants	010	F1A	/	/	32.9	3535	42	2.65	0.71
		F1B	/	/		1315	39	3.00	0.82
		F2	/	/		2097	39	2.88	0.78
		F3	/	/		2298	44	2.51	0.66
		F1A	/	/	35.1	4601	45	2.61	0.69
		F1B	/	/		5208	42	2.41	0.64
		F2	/	/		2033	39	2.80	0.77
		F3	/	/		3332	68	3.08	0.73
		F1A	/	/	40.2	5906	68	2.82	0.67
		F1B	/	/		3767	48	2.89	0.75
		F2	/	/		24614	93	1.73	0.38
		F3	/	/		2380	54	3.24	0.81
Ostreobium culture supernatants	06	D1	/	/	32.9	2473	34	2.50	0.71
		D2	/	/		2708	45	2.99	0.79
		E1	/	/		3732	42	2.45	0.66
		E2	/	/		1673	32	2.50	0.72
		D1	/	/	35.1	2375	42	2.70	0.72
		D2	/	/		2568	31	2.65	0.77
		E1	/	/		5958	47	2.42	0.63
		E2	/	/		2899	51	2.88	0.73
		D1	/	/	40.2	2357	38	2.67	0.73
		D2	/	/		1487	34	2.90	0.82
		E1	/	/		6741	50	1.96	0.50
		E2	/	/		2509	36	2.71	0.76
Environmental Pocillopora coral skeletons	/	/	Pocillopora sp. #1	Guam	34.4	51011	174	2.48	0.48
	/	/	Pocillopora sp. #2			83904	318	1.32	0.23
	/	/	Pocillopora sp. #5			44746	263	3.88	0.70
	/	/	Pocillopora sp. #6			148297	281	2.94	0.52
	/	/	Pocillopora sp. #1	Eilat	~40.6	109036	237	2.62	0.48
	/	/	Pocillopora sp. #2			86087	405	3.50	0.58
	/	/	Pocillopora sp. #3			90618	481	4.07	0.66
	/	/	Pocillopora sp. #4			70061	569	4.48	0.71
