## Supplementary Table 5 for "Bacterial microbiota of *Ostreobium*, the coral-isolated chlorophyte ectosymbiont, at contrasted salinities"

### Sheet: Feuil1
Supplementary Table 5: Detailed core Ostreobium microbiota composition. Relative abundances (mean ± SD) and prevalence (total detected / total screened samples) of shared bacterial ASVs in both Ostreobium genotypes (06 and 010), compared to corresponding supernatants and environmental Pocillopora coral skeletons. Taxonomy classification after SILVA v138 SSU rRNA database released December 16, 201…
	Core ASVs	Phylum	Class	Order	Family	Genus	% 06 microbiota (prevalence)	% 010 microbiota (prevalence)	% Pocillopora endolithic assemblage (prevalence)	% Culture supernatants 06 (prevalence)	% Culture supernatants 010 (prevalence)
Core microbiota (ASVs shared across 3 salinities and both genotypes)	ASV16	Proteobacteria	Alphaproteobacteria	Rhodospirillales	Rhodospirillaceae	nd	32.2± 19.4 (12/12)	3.09± 3.08 (9/12)	< 0.01 (1/8)	2.82±2.08 (12/12)	0.17±0.28 (4/12)
	ASV124			Kiloniellales	Fodinicurvataceae	Fodinicurvata	0.24± 0.39 (4/12)	1.87± 1.61 (8/12)	absent (0/8)	3.5±1.69 (11/12)	1.29±2.16 (4/12)
	ASV57			Caulobacterales	Hyphomonadaceae	nd	1.75±1.83 (10/12)	5.67±6.59 (9/12)	0.01± 0.03 (1/8)	0.75±1.22 (7/12)	1.73±2.46 (8/12)
	ASV72			Rhizobiales	Stappiaceae	Labrenzia	0.65±0.65 (11/12)	3.22±6.24 (11/12)	absent (0/8)	0.19±0.40 (4/12)	1.73±3.16 (8/12)
	ASV76			Rickettsiales	AB1	AB1	0.27±0.33 (6/12)	1.66±1.32 (12/12)	0.01±0.02 (1/8)	0.67±0.81 (6/12)	9.87±7.92 (12/12)
	ASV166	Bacteroidota	Bacteroidia	Cytophagales	Amoebophilaceae	Candidatus Amoebophilus	0.29±0.23 (12/12)	1.18±0.90 (12/12)	0.18±0.23 (6/8)	<0.01 (1/12)	0.02±0.06 (1/12)
	ASV167	Actinobacteriota	Acidimicrobiia	Microtrichales	Ilumatobacteraceae	Ilumatobacter	0.27± 0.48 (6/12)	1.86±2.17 (9/12)	absent (0/8)	0.01±0.05 (1/12)	0.61±0.84 (7/12)
Strain-specific core microbiota (ASVs shared across 3 salinities within each genotype) * ASV also detected in the other genotype but only in 1 or 2 salinities	ASV273	Proteobacteria	Alphaproteobacteria	Rhodospirillales	Rhodospirillaceae	nd	absent	1.77±2.65 (4/12)	absent (0/8)	absent (0/12)	absent (0/12)
	ASV162					nd	1.78±3.64 (3/12)	* 0.33±1.13 (1/12)	absent (0/8)	0.13±0.46 (1/12)	0.08±0.29 (1/12)
	ASV244					nd	0.60± 0.98 (4/12)	absent (0/12)	absent (0/8)	absent (0/12)	absent (0/12)
	ASV150			Kiloniellales	Fodinicurvataceae	Fodinicurvata	* 0.12±0.3 (2/12)	2.38±2.82 (6/12)	absent (0/8)	0.66±1.76 (2/12)	1.07±3.71 (1/12)
	ASV85				Kiloniellaceae	Pelagibius	* 0.59±0.90 (4/12)	3.69±3.34 (8/12)	absent (0/8)	1.20±2.44 (3/12)	4.71±2.48 (11/12)
	ASV52					Pelagibius	absent (0/12)	9.95±14.90 (6/12)	absent (0/8)	absent (0/12)	8.26±12.9 (4/12)
	ASV101					Pelagibius	0.39±0.68 (4/12)	absent (0/12)	0.60±1.70 (1/8)	absent (0/12)	absent (0/12)
	ASV176					nd	absent (0/12)	0.98 +/- 0.90 (10/12)	absent (0/8)	absent (0/12)	2.98±2.43 (12/12)
	ASV700			nd	nd	nd	absent (0/12)	0.61±0.68 (8/12)	absent (0/8)	absent (0/12)	0.41±0.57 (8/12)
	ASV110			Rhizobiales	Ahrensiaceae	nd	absent (0/12)	5.06±5.99 (9/12)	absent (0/8)	absent (0/12)	1.02±1.02 (7/12)
	ASV121				Devosiaceae	Devosia	1.16±2.16 (7/12)	absent (0/12)	absent (0/8)	1.26 +/- 3.72 (2/12)	absent (0/12)
	ASV35			Rhodobacterales	Rhodobacteraceae	nd	11.67±21.42 (6/12)	absent (0/12)	absent (0/8)	1.03±1.75 (5/12)	absent (0/12)
	ASV1480					Paracoccus	0.07±0.13 (5/12)	* 0.03 +/- 0.11 (2/12)	< 0.01 (2/8)	absent (0/12)	absent (0/12)
	ASV145			Parvibaculales	Parvibaculaceae	Candidate Phaeomarinobacter	1.11±1.48 (6/12)	absent (0/12)	absent (0/8)	1.32±4.56 (1/12)	2.08±4.09 (5/12)
	ASV726			Sphingomonadales	Sphingomonaceae	Sphingorhabdus	0.33±0.53 (5/12)	absent (0/12)	absent (0/8)	0.45±1.44 (2/12)	absent (0/12)
	ASV373		Gammaproteobacteria	Cellvibrionales	Halieaceae	nd	0.92±2.36 (8/12)	* 0.16±0.45 (3/12)	absent (0/8)	0.15±0.28 (4/12)	0.06±0.13 (3/12)
	ASV965	Bacteroidota	Bacteroidia	Cytophagales	Cyclobacteriaceae	Ekhidna	0.07±0.11 (5/12)	* 0.05±0.18 (2/12)	absent (0/8)	0.36±0.38 (7/12)	absent (0/12)
	ASV59					Tunicatimonas	2.86±5.23 (3/12)	absent (0/12)	absent (0/8)	8.18±17.01 (4/12)	absent (0/12)
	ASV409					Fabibacter	0.10±0.17 (4/12)	absent (0/12)	absent (0/8)	1.65±2.24 (6/12)	absent (0/12)
	ASV594					Fabibacter	absent (0/12)	0.66±0.87 (6/12)	absent (0/8)	absent (0/12)	0.33±0.73 (5/12)
	ASV730					nd	0.07±0.16 (3/12)	absent (0/12)	absent (0/8)	0.84±1.16 (6/12)	absent (0/12)
	ASV171					nd	absent (0/12)	3.13±2.97 (12/12)	absent (0/8)	absent (0/12)	1.05±1.04 (12/12)
	ASV1090					nd	0.08±0.13 (5/12)	absent (0/12)	absent (0/8)	0.03±0.07 (2/12)	absent (0/12)
	ASV704			Flavobacteriales	Flavobacteriaceae	Muricauda	absent (0/12)	0.65±0.70 (7/12)	<0.01 (1/8)	absent (0/12)	0.20±0.27 (6/12)
	ASV2797			Chitinophagales	nd	nd	0.04±0.12 (3/12)	absent (0/12)	absent (0/8)	absent (0/12)	absent (0/12)
	ASV106		Rhodothermia	Balneolales	Balneolaceae	B2706-C7	0.48±0.57 (7/12)	absent (0/12)	absent (0/8)	7.02±8.67 (6/12)	absent (0/12)
	ASV322	Planctomycetota	Phycisphaerae	Phycisphaerales	Phycisphaeraceae	SM1A02	absent (0/12)	2.35±3.90 (4/12)	absent (0/8)	absent (0/12)	0.26±0.90 (1/12)
	ASV1486		Planctomycetes	Pirellulales	Pirellulaceae	Pir4_lineage	0.04±0.09 (3/12)	absent (0/12)	absent (0/8)	absent (0/12)	absent (0/12)
	ASV73	Actinobacteriota	Acidimicrobiia	Microtrichales	Ilumatobacteraceae	Ilumatobacter	4.47±6.85 (10/12)	* 0.04±0.14 (1/12)	0.05±0.01 (3/8)	0.40±0.62 (5/12)	absent (0/12)
	ASV277					Ilumatobacter	0.78±1.02 (5/12)	absent (0/12)	absent (0/8)	absent (0/12)	absent (0/12)
	ASV200		Thermoleophilia	Gaiellales	nd	nd	absent (0/12)	3.07±2.76 (11/12)	<0.01 (n=8) (1/8)	absent (0/12)	0.11±0.19 (4/12)
